# An shRNA screen in primary human beta cells identifies the serotonin 1F receptor as a negative regulator of survival during transplant

**DOI:** 10.1101/2024.05.01.591950

**Authors:** Rebecca A. Lee, Deeksha G. Chopra, Vinh Nguyen, Xi-Ping Huang, Yaohuan Zhang, Kaavian Shariati, Nicholas Yiv, Rebecca Schugar, Justin Annes, Bryan Roth, Gregory M. Ku

## Abstract

Islet transplantation can cure type 1 diabetes, but peri-transplant beta cell death limits this procedure to those with low insulin requirements. Improving human beta cell survival or proliferation may make islet transplantation a possibility for more type 1 patients. To identify novel regulators of beta cell survival and proliferation, we conducted a pooled small hairpin RNA (shRNA) screen in primary human beta cells transplanted into immunocompromised mice. shRNAs targeting several cyclin dependent kinase inhibitors were enriched after transplant. Here, we focused on the Gi/o-coupled GPCR, serotonin 1F receptor (*HTR1F,* 5-HT_1F_) which our screen identified as a negative regulator of beta cell numbers after transplant. *In vitro*, 5-HT_1F_ knockdown induced human beta cell proliferation but only when combined with harmine and exendin-4. *In vivo*, knockdown of 5-HT_1F_ reduced beta cell death during transplant. To demonstrate the feasibility of targeting 5-HT_1F_ in islet transplant, we identified and validated a small molecule 5-HT_1F_ antagonist. This antagonist increased glucose stimulated insulin secretion from primary human islets and cAMP accumulation in primary human beta cells. Finally, the 5-HT_1F_ antagonist improved glycemia in marginal mass, human islet transplants into immunocompromised mice. We identify 5-HT_1F_ as a novel druggable target to improve human beta cell survival in the setting of islet transplantation.

**One Sentence Summary:** Serotonin 1F receptor (5-HT_1F_) negatively regulates insulin secretion and beta cell survival during transplant.
