## Supplementary material for "An shRNA screen in primary human beta cells identifies the serotonin 1F receptor as a negative regulator of survival during transplant": S1 Donor Information

### Sheet: Sheet1
Data File S1: Donor Information
Donor demographics
Unique identifier	R326	R338	rHIP135	rHIP136	R290	R291	rHP-044V	R301	rHIP-108	rHIP111	rHIP-134	rHIP-141	R333	R344	R348	R410	rHIP-148	R411	R412	R413	R415	R418	R421	rHIP-149	rHIP-150	R430	rHIP-151	R426	R434	R439	R440	rHIP-154	rHIP-155	rHIP-156	R457	rHIP-157	rHIP-159	rHIP-160	rHIP-164
Age (years)	26	30	47	53	74	40	51	18	55	20	33	48	23	59	43	59	38	29	42	41	32	44	60	57	36	49	33	33	50	57	35	53	37	48	16	56	32	36	50
Sex (M/F)	M	M	F	M	F	F	F	M	M	M	M	F	M	M	F	F	F	M	M	M	M	M	F	F	F	M	M	F	F	F	F	F	F	F	M	F	M	F	M
BMI (kg/m2)	27	25.5	30.28	21.322	35.7	25.5	31.94	19	22.893		33.882	28.074		26.8	16.4	26.4	32.624	26	29.9	33.6	26.6	34.9	25.9	23.725	27.879	24.4	30.556	31.9	24.2	26	26.7	36.31	13.887	24.051	21.5	24.9	21.943	39.421	28.858
Ethnicity				white					asian	asian,indian	white						Asian, Philipino							Hispanic	Asian Indian		Hispanic					White	White	African American		Hispanic	Asian	White	White
HbA1c	5.5	5.3	5.5	5.4	5.9	6.9	5.5	5	5.8		5.5	5.5	5	5.5	5.7	4.8	5.4	4.8	4.8	5.6	5.9	5.4		5.8	5.6	4.8	5.8	5.4	5.7		95	5.4	4.2	5		5.5	5.6	5	5.4
Cause of death	neurological	Cardio-circulatory	Stroke	Stroke	Neurological	Neurological		Neurological	head trauma	head trauma	stroke	head trauma	Neurological	Neurological		Medical Assistance in Dying	Cerebrovascular/Stroke	Neurological	Neurological	Neurological	Neurological	DCD-Cardio-Circulatory	Neurological	Head Trauma/Blunt Injury	Head Taurma/GS	NDD-Neurological	Head Trauma/Blunt Injury	NDD-Neurological	NDD-Neurological	NDD-Neurological	DCD-Cardio-Circulatory	Anoxia/Cardiovascular	Intracranial Hemorrhage/Stroke (ESRD on dialysis, amphetamine use disorder)	Cardiovascular/anoxia	NDD-Neurological	Cerebrovascular/Stroke	Head Trauma/Blunt Injury	Anoxia	Anoxia/Cardiovascular
Diabetes? (Y/N)	N	N	N	N	N	N	N	N	N	N	N	N	N	N	N	N	N	N	N	N	N	N		N	N	N	N	N	N	N	N	N	N	N	N	N	N	N	N
Type of diabetes
Diabetes duration
Glucose-lowering therapy (outpatient)
HbA1c
Additional donor information
Pancreas
Origin/source
Warm ischaemia time (h)
Cold ischaemia time (h)	10	12	0	0	10	10	3.25	5	0	6.5	0	0	15	11	5.7	5		8	12	13	16	11				8		4	5	12.5					9
Islet handling and use
Origin/source
Isolation centre	Alberta	Alberta	UCSF	UCSF	Alberta	Alberta	Virginia	Alberta	UCSF	UCSF	UCSF	UCSF	Alberta	Alberta	Alberta	Alberta	UCSF	Alberta	Alberta	Alberta	Alberta	Alberta	Alberta	UCSF	UCSF	Alberta	UCSF	Alberta	Alberta	Alberta	Alberta	UCSF	UCSF	UCSF	Alberta	UCSF	UCSF	UCSF	UCSF
Estimated purity (%)	90	90		95	80	90	90	75					90	90	90	80		60	80	90	80	50	95			90		90	85	95	95				95			95	90
Estimated viability (%)
Total culture time (h)	35	16	24		90	88		36			24	72			32
Functional measurement; stimulation index	6	8			5	14		15					3	2	2.83	3		42	2	21	16.8	41				46		18	7.5	10	19				13.5
Description of purification and quantification
Additional notes									transplant A	transplant B	transplant C
Cell death, HTR1F agonist					x	x	x	x
Knockdown HTR1F or control sh, transplant with cleaved caspase-3 measurement	x	x	x	x
cell coverage estimate after transplant (bottleneck)									544	171	40
GSIS Agonist													x	x	x	x	x	x	x	x
GSIS Antagonist																x	x	x	x	x	x	x	x	x
Proliferation HTR1F Knockdown																		x	x	x	x	x		x
Proliferation HTR1F Antagonist																					x	x			x	x	x
GloSensor																												x	x	x
Mouse Kidney Capsule Transplant Dailt Antagonsit Injection																																x	x	x
Insulin Nanoluciferase validation																																						x
Insulin Nanoluciferase GSIS with HTR1F KD																																			x	x
HTR1F Knockdown Expression																																					x	x	x
HTR1F Antagonist Pertissus Toxin GSIS																													x		x
Mouse Kidney Capsule Transplant, Stable Engraftment																																x						x
