## Supplementary material for "An shRNA screen in primary human beta cells identifies the serotonin 1F receptor as a negative regulator of survival during transplant": S2 p-values

### Sheet: Sheet1
Data File S2. p-values for genes with shRNAs that become enriched after transplantation.
transplant A			transplant B			transplant C
gene name	FDR adj pval		gene name	FDR adj pval		gene name	FDR adj pval
TSPAN12	0.00211627		CNTN4	0.000172032		PLXNB1	0.0505447		indicates a gene significant in 3 of 3 screens
CDKN1B	0.00211627		ATRNL1	0.000259413		CD302	0.0505447		indicates gene significant in 2 of 3 screens
IGSF11	0.00211627		TSPAN2	0.000259413		CNTN5	0.0505447
NR2C1	0.0041984		PCDHB15	0.00052224		NR1D1	0.0505447
TMPRSS6	0.00629029		CDKN2B	0.000644096		RARA	0.0505447
SRP9	0.00629029		CHL1	0.000722773		RXRG	0.0505447
LEPROT	0.00629029		TGFBR1	0.000928914		GPR108	0.0505447
CD46	0.00815635		NRP1	0.000992		PCDHGA2	0.0505447
AHR	0.00898315		GLRB	0.0012032		KDELR3	0.0505447
LRRC37B	0.00973998		RTN4RL1	0.0012032		REEP3	0.0505447
CDKN2B	0.0100467		GRIN2A	0.00156858		F3	0.0521716
PCDHB16	0.0108512		ACVR1C	0.0018048		HTR1F	0.0589387
CD5	0.0113504		CD5	0.00199286		CDKN1B	0.069888
LAMC1	0.0113811		PIM2	0.00679509		NECTIN3	0.069888
PEX14	0.0183873		TSPAN12	0.00679509		VSIG10	0.0794635
PGRMC2	0.0201635		SSTR1	0.00686758		NAGPA	0.0794635
FZD6	0.0212278		PCDHGB2	0.00686758		DCBLD2	0.0867462
PLXNC1	0.0212278		TSPAN5	0.0076827		NENF	0.0973907
GABRB3	0.0212278		NECTIN3	0.00897151
ATP6V1B2	0.0263373		CXCR5	0.00910441
CNTNAP1	0.0272635		ALCAM	0.0107853
SSTR2	0.0284193		MR1	0.0112715
REEP5	0.0284193		CDKN1B	0.0133282
CNTN4	0.0325591		LRFN2	0.0191037
PCDHGA5	0.0325591		TRPM7	0.0193087
REEP1	0.0328537		REEP3	0.0193087
PVR	0.0328537		CD9	0.0193087
LRRC24	0.0328537		PCDHB14	0.0205017
NR4A2	0.0328537		PCDHGA7	0.0230481
MMD	0.0328537		JMJD6	0.0278172
GP2	0.0355976		CNGA3	0.0278172
TSPAN33	0.0495168		CXADR	0.0278172
ITGB1	0.0495168		CXADR	0.0279126
REEP3	0.0652292		RBBP7	0.0279126
ACVR1C	0.0652292		CNTNAP1	0.0280455
PEX5	0.0652292		PCDHB16	0.0280455
XPR1	0.0652292		HTR1F	0.034319
NECTIN3	0.0652292		FZD1	0.034319
HTR1F	0.0652292		LRP8	0.0349071
FZD5	0.0652292		KCNH6	0.0373818
LRRC40	0.0652292		RORA	0.0438798
CHL1	0.0652292		SRP9	0.0458294
GRIN2A	0.0652292		LRP1	0.047734
TSPAN2	0.0652292		THADA	0.047746
RORA	0.0652292		TCP11L2	0.047746
PCDHGB2	0.0652292		PCDHGB6	0.047746
LRP3	0.0652292		LRRD1	0.0480911
F11R	0.0664115		SSTR5	0.0529483
PTPRA	0.0664115		TSPAN33	0.0532068
PCDHGA7	0.0664115		LBR	0.0533174
SRF	0.0665786		GRIA4	0.0533174
CD82	0.0665786		JAM3	0.0544419
F3	0.0665786		CD200	0.055732
SFRP2	0.0692971		GPR135	0.055732
MRGPRE	0.0731835		SCARB2	0.0560303
CDKN1C	0.0731835		FZD3	0.0584973
HCN4	0.0780408		PTPRA	0.0597168
LBR	0.0780408		IL20RA	0.0597168
BGN	0.0780408		IFNAR1	0.0597168
GRIA3	0.0780408		SEZ6	0.0603048
ELOB	0.080625		LGALS3BP	0.0603048
LRRC4	0.080625		LMBR1	0.0603048
CXADR	0.080625		PEX5L	0.063356
P2RY1	0.080625		LRRTM3	0.063356
CD274	0.080625		CD46	0.0633741
ADIPOR2	0.080625		LRP6	0.066838
PTPRU	0.080625		XPR1	0.0676596
ATP5A1	0.0820462		GRINA	0.0685447
NRCAM	0.0846838		GRIA2	0.0685447
GRIA4	0.0846838		MCRIP1	0.0685447
FADD	0.0913646		PCDHGA2	0.0702419
NR1D2	0.0917483		SHROOM2	0.0708447
JMJD6	0.0923709		SSTR3	0.071645
NEO1	0.0923709		REEP5	0.0756419
DCBLD2	0.0923709		KDELR2	0.0756419
TGFBR3	0.0923709		M6PR	0.0756419
SHROOM2	0.0923709		ACVR1	0.0756419
ATP5B	0.0923709		AHR	0.0756419
ITPR3	0.0923709		MCTS1	0.0756526
ITPR2	0.0923709		GABRB3	0.0804421
LRP6	0.09425		CRCP	0.0804421
NR3C1	0.0963117		GEMIN5	0.0804421
PCDHB14	0.0963117		NPC1	0.0804421
IL10RB	0.0963117		BAIAP2L1	0.0804421
NR3C2	0.0963117		ITPR2	0.0804421
IRAK1	0.0981607		DLK1	0.0804421
EDIL3	0.0996748		SCAP	0.0804421
			ITPR3	0.0804421
			CD47	0.0804421
			LAMB1	0.0804421
			RUNX1	0.0804421
			HNF4A	0.0804421
			GIPR	0.0804421
			CDKN2C	0.0815037
			BCL2L1	0.0830091
			WDR77	0.0864511
			PCDHGA11	0.0875456
			LRWD1	0.0877502
			PEX14	0.0877502
			PCDHGB1	0.0877502
			FAS	0.0932064
			TBL3	0.0934745
			NR0B2	0.0934745
			CD302	0.0938914
			IL6ST	0.0938914
			VSIG10	0.0952228
			PCDHB8	0.0973433
			GRM4	0.0974335
